# Human Microbial Transplant Restores T Cell Cytotoxicity and Anti-Tumor Response to PD-L1 Blockade in Gnotobiotic Mice

**DOI:** 10.1101/2020.08.07.242040

**Authors:** Joshua N. Borgerding, Joan Shang, Graham J. Britton, Hélène Salmon, Camille Bigenwald, Barbara Maier, Samuel R. Rose, Ilaria Mogno, Alice O. Kamphorst, Miriam Merad, Jeremiah J. Faith

## Abstract

Recent studies demonstrate that gut microbiota regulate tumor response to immune checkpoint blockade. Still, the mechanisms by which microbiota control tumor response to immunotherapy remain unclear. We colonized germ-free mice with cultured human-derived microbiota prior to tumor inoculation. While no human donor microbiota altered tumor growth, two distinct gut microbiota inhibited tumor response to anti-PD-L1. Colonization with non-responder microbiota led to reduced tumor immune cell infiltration and modified antigen presenting cell phenotype. RNA sequencing of tumor-infiltrating CD8+ T cells revealed enrichment for stem cell-like genes in non-responders and reduced effector-like expression conferring cytotoxic potential. Antibiotic depletion and microbiota transplant restored anti-PD-L1 response in non-responders, with expansion of effector cells and cytotoxicity. Concomitant blockade of TNFα similarly improved response to anti-PD-L1 and increased cytotoxicity. These results demonstrate inhibitory roles for the microbiota in checkpoint blockade and reveal the potential for microbiota transplant and TNF blockade to overcome microbiota-mediated resistance.
