## Supplementary Tables for "Human Microbial Transplant Restores T Cell Cytotoxicity and Anti-Tumor Response to PD-L1 Blockade in Gnotobiotic Mice"

### Sheet: Supplementary Table 1 | Culture
Supplementary Table 1 | Cultured Human Microbiota Composition
Microbiota ID	Human Donor ID	Species
mR1	BSD2780_06_1687	Bacteroides_fragilis
mR1	BSD2780_06_1687	Bacteroides_ovatus
mR1	BSD2780_06_1687	Bacteroides_uniformis
mR1	BSD2780_06_1687	Bifidobacterium_adolescentis
mR1	BSD2780_06_1687	Bifidobacterium_bifidum
mR1	BSD2780_06_1687	Bifidobacterium_breve
mR1	BSD2780_06_1687	Bifidobacterium_catenulatum
mR1	BSD2780_06_1687	Enterococcus_faecalis
mR1	BSD2780_06_1687	Enterococcus_gallinarum
mR1	BSD2780_06_1687	Escherichia_coli
mR1	BSD2780_06_1687	Lactobacillus_johnsonii
mR1	BSD2780_06_1687	Ruminococcus_gnavus
mR1	BSD2780_06_1687	Streptococcus_agalactiae
mR1	BSD2780_06_1687	UnknownBacteroides_1001095H
mR2	BSD2780_12_0874	Bacteroides_intestinalis
mR2	BSD2780_12_0874	Bacteroides_ovatus
mR2	BSD2780_12_0874	Bacteroides_vulgatus
mR2	BSD2780_12_0874	Bifidobacterium_adolescentis
mR2	BSD2780_12_0874	Bifidobacterium_longum
mR2	BSD2780_12_0874	Clostridium_tertium
mR2	BSD2780_12_0874	Collinsella_aerofaciens
mR2	BSD2780_12_0874	Eggerthella_lenta
mR2	BSD2780_12_0874	Escherichia_coli
mR2	BSD2780_12_0874	Flavonifractor_plautii
mR2	BSD2780_12_0874	Parabacteroides_distasonis
mR2	BSD2780_12_0874	Streptococcus_gordonii
mR3	1001271	Bacteroides_fragilis
mR3	1001271	Bacteroides_ovatus
mR3	1001271	Bacteroides_uniformis
mR3	1001271	Bacteroides_vulgatus
mR3	1001271	Bifidobacterium_adolescentis
mR3	1001271	Bifidobacterium_bifidum
mR3	1001271	Bifidobacterium_catenulatum
mR3	1001271	Bifidobacterium_longum
mR3	1001271	Clostridium_clostridioforme
mR3	1001271	Clostridium_sp
mR3	1001271	Collinsella_aerofaciens
mR3	1001271	Enterococcus_faecium
mR3	1001271	Escherichia_coli
mR3	1001271	UnknownBacteroides_1001095H
mR3	1001271	UnknownBifidobacterium_1001095H
mR4	BSD2780_06_1688	Bacteroides_stercoris
mR4	BSD2780_06_1688	Bacteroides_uniformis
mR4	BSD2780_06_1688	Bifidobacterium_adolescentis
mR4	BSD2780_06_1688	Bifidobacterium_animalis
mR4	BSD2780_06_1688	Bifidobacterium_bifidum
mR4	BSD2780_06_1688	Bifidobacterium_breve
mR4	BSD2780_06_1688	Bifidobacterium_dentium
mR4	BSD2780_06_1688	Bifidobacterium_longum
mR4	BSD2780_06_1688	Clostridium_bifermentans
mR4	BSD2780_06_1688	Clostridium_disporicum
mR4	BSD2780_06_1688	Clostridium_perfringens
mR4	BSD2780_06_1688	Enterococcus_dispar
mR4	BSD2780_06_1688	Enterococcus_durans
mR4	BSD2780_06_1688	Enterococcus_faecalis
mR4	BSD2780_06_1688	Enterococcus_faecium
mR4	BSD2780_06_1688	Enterococcus_gallinarum
mR4	BSD2780_06_1688	Enterococcus_hirae
mR4	BSD2780_06_1688	Lactobacillus_reuteri
mR5	1001262	Alistipes_onderdonkii
mR5	1001262	Bacteroides_caccae
mR5	1001262	Bacteroides_fragilis
mR5	1001262	Bacteroides_intestinalis
mR5	1001262	Bacteroides_ovatus
mR5	1001262	Bacteroides_thetaiotaomicron
mR5	1001262	Bacteroides_uniformis
mR5	1001262	Bacteroides_vulgatus
mR5	1001262	Bifidobacterium_adolescentis
mR5	1001262	Bifidobacterium_catenulatum
mR5	1001262	Bifidobacterium_longum
mR5	1001262	Clostridium_disporicum
mR5	1001262	Clostridium_sp
mR5	1001262	Collinsella_aerofaciens
mR5	1001262	Enterococcus_faecalis
mR5	1001262	Enterococcus_faecium
mR5	1001262	Escherichia_coli
mR5	1001262	Klebsiella_oxytoca
mR5	1001262	Klebsiella_pneumoniae
mR5	1001262	Lactobacillus_ruminis
mR5	1001262	Lactococcus_garvieae
mR5	1001262	Leuconostoc_lactis
mR5	1001262	Odoribacter_spMSSM1
mR5	1001262	Parabacteroides_distasonis
mR5	1001262	Parabacteroides_johnsonii
mR5	1001262	Raoultella_ornithinolytica
mR5	1001262	Streptococcus_parasanguinis
mR5	1001262	Streptococcus_salivarius
mR5	1001262	Veillonella_parvula
mN1	1001217	Anaerotruncus_colihominis
mN1	1001217	Bacteroides_ovatus
mN1	1001217	Bacteroides_thetaiotaomicron
mN1	1001217	Bacteroides_uniformis
mN1	1001217	Clostridium_innocuum
mN1	1001217	Clostridium_scindens
mN1	1001217	Eggerthella_lenta
mN1	1001217	Enterococcus_faecalis
mN1	1001217	Lactobacillus_paracasei
mN1	1001217	Parabacteroides_distasonis
mN1	1001217	Ruminococcus_albus
mN1	1001217	Ruminococcus_gnavus
mN2	BSD3448_08_0978	Bacteroides_fragilis
mN2	BSD3448_08_0978	Bacteroides_uniformis
mN2	BSD3448_08_0978	Bifidobacterium_longum
mN2	BSD3448_08_0978	Clostridium_disporicum
mN2	BSD3448_08_0978	Clostridium_ramosum
mN2	BSD3448_08_0978	Coprobacillus_cateniformis
mN2	BSD3448_08_0978	Enterococcus_avium
mN2	BSD3448_08_0978	Enterococcus_faecium
mN2	BSD3448_08_0978	Flavonifractor_plautii
mN2	BSD3448_08_0978	Pediococcus_acidilactici

### Sheet: Supplementary Table 2 | Pairwis
Supplementary Table 2 | Pairwise Microbial Comparisons
Responder-Responder	Overlap	Responder-Nonresponder	Overlap
mR1-mR2	0.130435	mN1-mR1	0.142857
mR1-mR3	0.318182	mN1-mR2	0.0952381
mR1-mR4	0.185185	mN1-mR3	0.0833333
mR1-mR5	0.162162	mN1-mR4	0.0740741
mR2-mR3	0.285714	mN1-mR5	0.138889
mR2-mR4	0.0714286	mN2-mR1	0.0909091
mR2-mR5	0.242424	mN2-mR2	0.1
mR3-mR4	0.142857	mN2-mR3	0.190476
mR3-mR5	0.294118	mN2-mR4	0.166667
mR4-mR5	0.146341	mn2-mR5	0.147059
Mean	0.197885		0.12295
SD	0.0823898		0.0394153
T-Test	0.0223328

### Sheet: Supplementary Table 3 | Shared 
Supplementary Table 3 | Shared Bacterial Species
mR Species	mN Species	Shared between 2+ mR communities	Shared between mN communities	Shared between mR and mN Communities
51 Species	19 Species	19 Species	1 Species	9 Species
		(19/51)	(1/19)	(9/61)
Alistipes_onderdonkii	Bacteroides_fragilis	Bacteroides_fragilis	Bacteroides_uniformis	Bacteroides_fragilis
Bacteroides_caccae	Bacteroides_uniformis	Bacteroides_intestinalis		Bacteroides_uniformis
Bacteroides_thetaiotaomicron	Bifidobacterium_longum	Bacteroides_ovatus		Bifidobacterium_longum
Klebsiella_oxytoca	Clostridium_disporicum	Bacteroides_uniformis		Clostridium_disporicum
Klebsiella_pneumoniae	Clostridium_ramosum	Bacteroides_vulgatus		Bacteroides_ovatus
Lactobacillus_ruminis	Coprobacillus_cateniformis	Bifidobacterium_adolescentis		Bacteroides_thetaiotaomicron
Lactococcus_garvieae	Enterococcus_avium	Bifidobacterium_catenulatum		Eggerthella_lenta
Leuconostoc_lactis	Enterococcus_faecium	Bifidobacterium_longum		Enterococcus_faecalis
Odoribacter_spMSSM1	Flavonifractor_plautii	Clostridium_disporicum		Ruminococcus_gnavus
Parabacteroides_johnsonii	Pediococcus_acidilactici	Clostridium_sp
Raoultella_ornithinolytica	Anaerotruncus_colihominis	Collinsella_aerofaciens
Streptococcus_parasanguinis	Bacteroides_ovatus	Enterococcus_faecalis
Streptococcus_salivarius	Bacteroides_thetaiotaomicron	Enterococcus_faecium
Veillonella_parvula	Clostridium_innocuum	Escherichia_coli
Clostridium_clostridioforme	Clostridium_scindens	Parabacteroides_distasonis
UnknownBifidobacterium_1001095H	Eggerthella_lenta	Bifidobacterium_bifidum
Lactobacillus_johnsonii	Enterococcus_faecalis	Bifidobacterium_breve
Ruminococcus_gnavus	Lactobacillus_paracasei	Enterococcus_gallinarum
Streptococcus_agalactiae	Ruminococcus_gnavus	UnknownBacteroides_1001095H
Bacteroides_stercoris
Bifidobacterium_animalis
Bifidobacterium_dentium
Clostridium_bifermentans
Clostridium_perfringens
Enterococcus_dispar
Enterococcus_durans
Enterococcus_hirae
Lactobacillus_reuteri
Clostridium_tertium
Eggerthella_lenta
Flavonifractor_plautii
Streptococcus_gordonii
Bacteroides_fragilis
Bacteroides_intestinalis
Bacteroides_ovatus
Bacteroides_uniformis
Bacteroides_vulgatus
Bifidobacterium_adolescentis
Bifidobacterium_catenulatum
Bifidobacterium_longum
Clostridium_disporicum
Clostridium_sp
Collinsella_aerofaciens
Enterococcus_faecalis
Enterococcus_faecium
Escherichia_coli
Parabacteroides_distasonis
Bifidobacterium_bifidum
Bifidobacterium_breve
Enterococcus_gallinarum
UnknownBacteroides_1001095H

### Sheet: Sheet1
Supplementary Table 4 | Antibodies
Antibody Target	Clone	Vendor
CD45	2D1	ThermoFischer
CD3	145-2C11	ThermoFischer
CD8	53-6.7	Biolegend
CD4	RM4-5	Biolegend
PD-1	J43	Biolegend
TIM-3	RMT3-23	Biolegend
Ki-67	16A8	biolegend
Foxp3	FJK-16s	ThermoFischer
IL-1B	NJTEN3	ThermoFischer
TNF-a	MP6-XT22	Biolegend
MHCII	M5-114.15.2	Biolegend
CD11c	N418	Biolegend
IL-12p40	C15.6	Biolegend
IL-17	eBio17B7	ThermoFischer
IFN-g	XMG1.2	Biolegend
CD80	2D10	Biolegend
CD86	GL-1	Biolegend
Ly-6C	HK1.4	Biolegend
CD64	X54-5/7.1	Biolegend
Slamf6	330-AJ	Biolegend
TNFRI	55R-286	Biolegend
TNFRII	TR75-89	Biolegend
CD44	30-F11	Biolegend
